# Transfer of disulfide bond formation modules via yeast artificial chromosomes promotes the expression of heterologous proteins in *Kluyveromyces marxianus*

**DOI:** 10.1101/2023.11.30.569359

**Authors:** Pingping Wu, Wenjuan Mo, Tian Tian, Kunfeng Song, Yilin Lyu, Haiyan Ren, Jungang Zhou, Yao Yu, Hong Lu

## Abstract

*Kluyveromyces marxianus* is a food-safe yeast with great potential for producing heterologous proteins. Improving the yield in *K. marxianus* remains a challenge, while incorporating large-scale functional modules poses a technical obstacle in engineering. To address these issues, linear and circular yeast artificial chromosomes of *K. marxianus* (KmYACs) were constructed and loaded with disulfide bond formation modules from *Pichia pastoris* or *K. marxianus*. These modules contained up to 7 genes with a maximum size of 15 kb. KmYACs carried telomeres either from *K. marxianus* or *Tetrahymena*. KmYACs were transferred successfully into *K. marxianus* and stably propagated without affecting the normal growth of the host, regardless of the type of telomeres and configurations of KmYACs. KmYACs increased the overall expressions of disulfide bond formation genes and significantly enhanced the yield of various heterologous proteins. In high-density fermentation, the use of KmYACs resulted in a glucoamylase yield of 16.8 g/L, the highest reported level to date in *K. marxianus*. Transcriptomic and metabolomic analysis of cells containing KmYACs suggested increased FAD biosynthesis, enhanced flux entering the TCA cycle and a preferred demand for lysine and arginine as features of cells overexpressing heterologous proteins. Consistently, supplementing lysine or arginine further improved the yield. Therefore, KmYAC provides a powerful platform for manipulating large modules with enormous potential for industrial applications and fundamental research. Transferring the disulfide bond formation module via YACs proves to be an efficient strategy for improving the yield of heterologous proteins, and this strategy may be applied to optimize other microbial cell factories.

**Impact Statement:** In this study, yeast artificial chromosomes of *K. marxianus* (KmYACs) were constructed and successfully incorporating modules for large-scale disulfide bond formation. KmYACs were stably propagated in *K. marxianus* without compromising the normal growth of the host, irrespective of the selection of telomeres (either *Tetrahymena* or *K. marxianus*) and configuration (either linear or circular). KmYACs notably enhanced the expressions of various heterologous proteins, with further yield improvement by supplementing lysine or arginine in the medium. Our findings affirm KmYAC as a robust and versatile platform for transferring large-scale function modules, demonstrating immense potential for both industrial applications and fundamental research.
