## Supplementary Table S1 for "Transfer of disulfide bond formation modules via yeast artificial chromosomes promotes the expression of heterologous proteins in *Kluyveromyces marxianus*"

### Sheet: Plasmids used in this study
Supplementary Table S1 Plasmids and primers used in this study
Plasmids Name	Essential features	Backbone	application
LHZ1014	ARS1/CEN5, HIS3, TRP1, HphMX4, Telomeres of Tetrahymena	pUC57	KmYAC shuttle vector
LHZ1015	ARS1/CEN5, HIS3, TRP1, HphMX4, Telomeres of K. marxianus	pUC57	KmYAC shuttle vector
LHZ1016	PpPDI1, PpMPD1-2, PpYPT1, PpERV2	pMD18-T	multiple expression cassettes of Pichia pastoris
LHZ1017	PpMPD1-1, PpMPD1-3, PpERO1	pMD18-T	multiple expression cassettes of Pichia pastoris
LHZ1018	KmPDI1, KmMPD1, KmYPT1	pMD18-T	multiple expression cassettes of Kluyveromyces marxianus
LHZ1019	KmERV2, KmERO1	pMD18-T	multiple expression cassettes of Kluyveromyces marxianus
LHZ1020	pKS, KD, URA3, PINU1, SSINU1, BadGLA, TINU1	pUKDN132	Expression plasmid for BadGLA in K. marxianus
LHZ1021	pKS, KD, URA3, PINU1, SSINU1, TeGlaA, TINU1	pUKDN132	Expression plasmid for TeGlaA in K. marxianus
LHZ745	pKS, KD, URA3, PINU1, SSα, Xyn-CDBFV, TINU1	LHZ712	Expression plasmid for Xyn-CDBFV in K. marxianus

### Sheet: Primers used in this study
Supplementary Table S1 Plasmids and primers used in this study
Primer Name	Sequence (5'-3')	Description
ENO2-F	GTCGAC ATTTTCAATTTCCCAAAAAAACAAG	The forward primer to amplify the PpERO1 cassette
Pp-R1	TATGACCATGATTACGAATTCCCGCGGTTTGAAAGATGATACTCTTTATTTCTAGACAG	The reverse primer to amplify the PpERO1 cassette
PDC1-F	GTCGACTGAATAATGAATGGCCTTGTATTCG	The forward primer to amplify the PpERV2 cassette
Pp-R2	CTATGACCATGATTACGAATTCTTAATTAATTTGAAAGATGATACTCTTTATTTCTAG	The reverse primer to amplify the PpERV2 cassette
INU1-F	CACAAACACAAACACAAACACAAAAAC	The forward primer to amplify the PpPDI1 cassette
Pp-R3	ATATATATATATAACATACCACCCCGGGTTAAAGCTCGTCGTGAGCGTCT	The reverse primer to amplify the PpPDI1 cassette
HXT4-F	TATTTTTCTGGGGAAAATTCGGATG	The forward primer to amplify the PpMPD1-1 cassette
Pp-R4	TTTCATTTACCATCATTTCTTC TTTGAAAGATGATACTCTTTATTTCTAGACA	The reverse primer to amplify the PpMPD1-1 cassette
TEF-F	GTCGACGATTATCTCTAGAGGATCGCGGCCGCAGCTTGCCTCGTCCCCGCC	The forward primer to amplify the PpMPD1-2 cassette
Pp-R5	CATCCGAATTTTCCCCAGAAAAATATTTGAAAAAATTTATTCCTACATAAGTAAATG	The reverse primer to amplify the PpMPD1-2 cassette
ADH1-F	GTCGACGATTATCTCTAGAGGATCGCGGCCGCGAAGAAATGATGGTAAATGAAATAGGA	The forward primer to amplify the PpMPD1-3 cassette
Pp-R6	ATATATATATATATATATATACCCGGGCTACAATTCCCTTAGTTGGGCATAC	The reverse primer to amplify the PpMPD1-3 cassette
OM45-F	TTTTAGTTTGTTTAGAGATGGACCATG	The forward primer to amplify the PpYPT1 cassette
Pp-R7	TTTGAAAGATGATACTCTTTATTCCTACATAAGTAAATGAGTTTATATACTAACAGCAACTAGAGTTTTGACTGCC	The reverse primer to amplify the PpYPT1 cassette
ENO2-F	GTCGAC ATTTTCAATTTCCCAAAAAAACAAG	The forward primer to amplify the KmERO1 cassette
Km-R1	TTTGAAAGATGATACTCTTTATTTCTAGACAGTTATATATATATATATATATATATATACCACCCATCAGGTTTGTGTGCTAATGCC	The reverse primer to amplify the KmERO1 cassette
PDC1-F	GTCGACTGAATAATGAATGGCCTTGTATTCG	The forward primer to amplify the KmERV2 cassette
Km-R2	GAGCTCTTTGAAAGATGATACTCTTTATTTCTAGACAGTTATATAAAAAAAAATCAGCCCAACTGTTTGTCCTC	The reverse primer to amplify the KmERV2 cassette
INU1-F	CACAAACACAAACACAAACACAAAAAC	The forward primer to amplify the KmPDI1 cassette
Km-R3	TTTGAAAGATGATACTCTTTATTTCTAGACAGTTATATATATATATATATATATATAACATACCAC	The reverse primer to amplify the KmPDI1 cassette
HXT4-F	TATTTTTCTGGGGAAAATTCGGATG	The forward primer to amplify the KmMPD1 cassette
Km-R4	TTTGAAAGATGATACTCTTTATTTCTAGACAGTTATATAAAAAAAAATCATAGCT CATCGTCTACCATTGT	The reverse primer to amplify the KmMPD1 cassette
OM45-F	TTTTAGTTTGTTTAGAGATGGACCATG	The forward primer to amplify the KmYPT1 cassette
Km-R5	TTTGAAAGATGATACTCTTTATTCCTACATAAGTAAATGAGTTTATATATTAGCAGCAGCTACTGTTAGAG	The reverse primer to amplify the KmYPT1 cassette
Pp-F8	GCGCTCCCGATTCCGGAAGTGCTTGACATTGGGGAATTCAGCGGCCGCCACAA ACACAAACACAAACACAAAAAC	The forward primer to amplify the P5 cassette Ⅰcontaining PpPDI1, PpMPD1-2, PpYPT1
Pp-R8	ATCACCCCATCCGAATTTTCCCCAGAAAAATATTTGAAAGATGATACTCTTTAT T CCTAC	The reverse primer to amplify the P5 cassette Ⅰcontaining PpPDI1, PpMPD1-2, PpYPT1
Pp-F8	GCGCTCCCGATTCCGGAAGTGCTTGACATTGGGGAATTCAGCGGCCGCCACAA ACACAAACACAAACACAAAAAC	The forward primer to amplify the P7 cassette Ⅰcontaining PpPDI1, PpMPD1-2, PpYPT1, PpERV2
Pp-R9	ATCACCCCATCCGAATTTTCCCCAGAAAAATATTTGAAAGATGATACTCTTTATT TCTAGACAG	The reverse primer to amplify the P7 cassette Ⅰcontaining PpPDI1, PpMPD1-2, PpYPT1, PpERV2
Pp-F9	TACTTATGTAGGAATAAAGAGTATCATCTTTCAAATATTTTTCTGGGGAAAATTC GGATG	The forward primer to amplify the P5 cassette Ⅱ containing PpMPD1-1, PpMPD1-3
Pp-R10	CCCTGTGCACGGCGGGAGATGCAATAGGTCAGGCTCTC	The reverse primer to amplify the P5 cassette Ⅱ containing PpMPD1-1, PpMPD1-3
Pp-F10	CTGTCTAGAAATAAAGAGTATCATCTTTCAAATATTTTTCTGGGGAAAATTCGG ATG	The forward primer to amplify the P7 cassette Ⅱ containing PpMPD1-1, PpMPD1-3, PpERO1
Pp-R11	CACCCTGTGCACGGCGGGAGATGCAATAGGTCAGGCTCTCGAAACAGCTATG ACCATGATTACGA	The reverse primer to amplify the P7 cassette Ⅱ containing PpMPD1-1, PpMPD1-3, PpERO1
Km-F6	GCGCTCCCGATTCCGGAAGTGCTTGACATTGGGGAATTCAGCGGCCGCCACAA ACACAAACACAAACACAAAAAC	The forward primer to amplify the K5 cassette Ⅰcontaining KmPDI1,KmMPD1, KmYPT1
Km-R6	AAAAACGAATACAAGGCCATTCATTATTCAGTGCCTATTGATGATCTGGCGGA ATGTCT	The reverse primer to amplify the K5 cassette Ⅰcontaining KmPDI1,KmMPD1, KmYPT1
Km-F7	CAGACATTCCGCCAGATCATCAATAGGCACTGAATAATGAATGGCCTTGTATTC GTTTTTTTCC	The forward primer to amplify the K5 cassette Ⅱ containing KmERV2, KmERO1
Km-R7	CACGGCGGGAGATGCAATAGGTCAGGCTCTCTTTGAAAGATGATACTCTTTATT TCTAGACAGTTATATATATATATATA	The reverse primer to amplify the K5 cassette Ⅱ containing KmERV2, KmERO1
1F	TGCAGGCATGCAAGCTTCCAATG	Colony PCR primers for KmYAC arm indentification
1R	ACGCTGGTGAAAGTAAAAGATGCTG	Colony PCR primers for KmYAC arm indentification
2F	ATCACTCATGGTTATGGCAGCAC	Colony PCR primers for KmYAC arm indentification
2R	ATCATTTCACATGAAAGATCACCGA	Colony PCR primers for KmYAC arm indentification
3F	TCATGCCCTAGCGAAGCACTCTG	Colony PCR primers for KmYAC arm indentification
3R	CTGCGCACGTCAAGACTGTCAAG	Colony PCR primers for KmYAC arm indentification
4F	GTTTTCTTTTCTTGAAACTGCCATG	Colony PCR primers for KmYAC arm indentification
4R	TCGAATGGAAGATCTTCACAAACTC	Colony PCR primers for KmYAC arm indentification
LAF	ACCTGATGCAGCTCTCGGAGGG	Colony PCR primers for KmYAC arm indentification
P44R	CTTTACAAACTCAGCCAATGATTCTAG	Colony PCR primers for KmYAC P5/P7 indentification
407F	GATCACACTTTGAACGATGTCGAC	Colony PCR primers for KmYAC P5/P7 indentification
407R	GGAAAAAGCATAAACGTAACCGGGG	Colony PCR primers for KmYAC P5/P7 indentification
075F	AAGCAACCATGAACATATCAAGGAC	Colony PCR primers for KmYAC P5 indentification
075R	CGACAAAAACGCATGATCCCA	Colony PCR primers for KmYAC P5 indentification
751F	TAGTGGTACCGAGAAGGCATCAATC	Colony PCR primers for KmYAC P5 indentification
751R	GTCGTCATCATCGCAACCCCAAC	Colony PCR primers for KmYAC P5 indentification
91F	GCGGAGTTTTTTGCGCCTGC	Colony PCR primers for KmYAC P5 indentification
RAR	AGTGATACACATGGGGATCAGCAATC	Colony PCR primers for KmYAC arm indentification
5F	TCGCTGCGGCCGATCTTAG	Colony PCR primers for KmYAC arm indentification
5R	TGGTGACTCTCTTGGCGTGGATG	Colony PCR primers for KmYAC arm indentification
6F	CGCCGATAGTGGAAACCGAC	Colony PCR primers for KmYAC arm indentification
6R	TGCCAGACGAGCCAATCGACAAG	Colony PCR primers for KmYAC arm indentification
78F	TACCCACCCGCATATGAAATTACTC	Colony PCR primers for KmYAC P7 indentification
78R	CCATAACCAACACCGTACGATTCTG	Colony PCR primers for KmYAC P7 indentification
85F	CCAGGAAAGGCTGCCAGTGAC	Colony PCR primers for KmYAC P7 indentification
85R	GCAGACACCAAAGACACCAGAAG	Colony PCR primers for KmYAC P7 indentification
51F	GACCCCATCAAACAATAAGAATCAC	Colony PCR primers for KmYAC P7 indentification
51R	CATCATTTTTTTTGTCATTGCGGA	Colony PCR primers for KmYAC P7 indentification
11F	AGTTTCACTACCCTTTTTCCATTTG	Colony PCR primers for KmYAC P7 indentification
11R	TTGCTAGAACAAAACGAAAAAATGG	Colony PCR primers for KmYAC P7 indentification
1YF	CAAACCGAAACCCAACATCATCA	Colony PCR primers for KmYAC P7 indentification
95R	GAGAATGACCGCATATCTGGAACG	Colony PCR primers for KmYAC K5 indentification
58F	TGCATCCTCCATCGCATCGTC	Colony PCR primers for KmYAC K5 indentification
58R	ATGATCAAAAATGCCTCTTCAACGT	Colony PCR primers for KmYAC K5 indentification
81F	AAATTGATCGTTTCGGTACTGCTG	Colony PCR primers for KmYAC K5 indentification
816R	GCACAACCTGGCATCCACTATTC	Colony PCR primers for KmYAC K5 indentification
6RF	TACGGGCGGTTCTAGCGTTTCTG	Colony PCR primers for KmYAC K5 indentification
Hyg-F	TTGCAAGACCTGCCTGAAACC	The forward primer to amplify probe targets HphMX4
Hyg-R	CGATTGACGCATGATATTACTTTCTG	The reverse primer to amplify probe targets HphMX4
YY368F	GGGCTTACTACCATCCGCTTCT	The forward primer to amplify LEU2 for qPCR
YY368R	TAACGGCTTCTTCAACGGCTCT	The reverse primer to amplify LEU2 for qPCR
YY605F	ATGGCCGCAAAGAAAACCCTTCAAG	The forward primer to amplify SWC4 for qPCR
YY605R	ATTTGCTGCCTCTGCTGTGCAAATTG	The reverse primer to amplify SWC4 for qPCR
PP44 F	CCATGGTGAGGTTGAGGTCCC	The forward primer to amplify PpPDI1 for qPCR
PP44 R	AAGTTGGATGCATCTTCCGGTAGTA	The reverse primer to amplify PpPDI1for qPCR
PP60 F	TGGCCTTTGCTGAGGTCATTG	The forward primer to amplify PpMPD1-2 for qPCR
PP60 R	TGAGTATTTGTTAGCATCAATGGCG	The reverse primer to amplify PpMPD1-2or qPCR
PP67 F	ATTGGGGACTCTGGAGTGGGA	The forward primer to amplify PpYPT1 for qPCR
PP67 R	CGATAATAGGAGGATGTAATAGTGCG	The reverse primer to amplify PpYPT1 for qPCR
PP25 F	TGGTGTCTTTGGTGTCTGCGG	The forward primer to amplify PpMPD1-1 for qPCR
PP25 R	AACGGCTGCTGCCTTCTTGA	The reverse primer to amplify PpMPD1-1for qPCR
PP91 F	ACCGGTGTCAGAGGCACTCA	The forward primer to amplify PpMPD1-3 for qPCR
PP91 R	TCCCAGCCTCTAAGCCAAGG	The reverse primer to amplify PpMPD1-3 for qPCR
PP11 F	AGGGTACGGGACTGCATTGA	The forward primer to amplify PpERO1 for qPCR
PP11 R	GGATTCGGACGACGCTGATG	The reverse primer to amplify PpERO1 for qPCR
PP38 F	CCCCCTCTTCCATTCATGCC	The forward primer to amplify PpERV2 for qPCR
PP38 R	TTGAAATGTCTTGCACAGTCTCCAC	The reverse primer to amplify PpERV2 for qPCR
Km09 F	TTCGTTCACGAAGCTGAAGAGTTG	The forward primer to amplify KmPDI1 for qPCR
Km09 R	AGGCTTACACCGTCAACACCATG	The reverse primer to amplify KmPDI1 for qPCR
Km25 F	AACTACGGCTGGTTCGCTCG	The forward primer to amplify KmMPD1 for qPCR
Km25 R	AGCACGATCTGCCTTTTTCACTATG	The reverse primer to amplify KmMPD1 for qPCR
Km58 F	TACTTGTTTAAGCTTTTGTTGATCGG	The forward primer to amplify KmYPT1 for qPCR
Km58 R	TAGTTCTAAATCTCTCCTGACCTGCA	The reverse primer to amplify KmYPT1 for qPCR
Km26 F	CGAAGACGATGAGTGTGCGT	The forward primer to amplify KmERO1 for qPCR
Km26 R	CAAATTTGGGACGATTGCTCAC	The reverse primer to amplify KmERO1 for qPCR
Km21 F	TCGTCGATCAAGGTGAAGTTAGGAG	The forward primer to amplify KmERV2 for qPCR
Km21 R	GTCTGGCATTTTTGGCATGATTG	The reverse primer to amplify KmERV2 for qPCR
Probe targets HphMX4	TTGCAAGACCTGCCTGAAACCGAACTGCCCGCTGTTCTGCAGCCGGTCGCGGAGGCCATGGATGCGATCGCTGCGGCCGATCTTAGCCAGACGAGCGGGTTCGGCCCATTCGGACCGCAAGGAATCGGTCAATACACTACATGGCGTGATTTCATATGCGCGATTGCTGATCCCCATGTGTATCACTGGCAAACTGTGATGGACGACACCGTCAGTGCGTCCGTCGCGCAGGCTCTCGATGAGCTGATGCTTTGGGCCGAGGACTGCCCCGAAGTCCGGCACCTCGTGCACGCGGATTTCGGCTCCAACAATGTCCTGACGGACAATGGCCGCATAACAGCGGTCATTGACTGGAGCGAGGCGATGTTCGGGGATTCCCAATACGAGGTCGCCAACATC…	Sequences of the Southern blot probe targets HphMX4
