## Supplementary Table S6 for "Transfer of disulfide bond formation modules via yeast artificial chromosomes promotes the expression of heterologous proteins in *Kluyveromyces marxianus*"

### Sheet: Sheet1
Supplementary Table S6 Differentially expressed genes shared by B-P7 and B-K5
Geneid
Kmarxianus_FIM1_1700
Kmarxianus_FIM1_848
Kmarxianus_FIM1_839
Kmarxianus_FIM1_838
Kmarxianus_FIM1_2441
Kmarxianus_FIM1_2442
Kmarxianus_FIM1_2443
Kmarxianus_FIM1_4317
Kmarxianus_FIM1_837
Kmarxianus_FIM1_3726
Kmarxianus_FIM1_2058
Kmarxianus_FIM1_2057
Kmarxianus_FIM1_1068
Kmarxianus_FIM1_4771
Kmarxianus_FIM1_2508
Kmarxianus_FIM1_3425
Kmarxianus_FIM1_5001
Kmarxianus_FIM1_1708
Kmarxianus_FIM1_4659
Kmarxianus_FIM1_2
Kmarxianus_FIM1_2597
Kmarxianus_FIM1_2604
Kmarxianus_FIM1_4409
Kmarxianus_FIM1_1865
Kmarxianus_FIM1_2488
Kmarxianus_FIM1_836
Kmarxianus_FIM1_3787
Kmarxianus_FIM1_3648
Kmarxianus_FIM1_2467
Kmarxianus_FIM1_4668
Kmarxianus_FIM1_950
Kmarxianus_FIM1_1971
Kmarxianus_FIM1_2702
Kmarxianus_FIM1_2536
Kmarxianus_FIM1_536
Kmarxianus_FIM1_4696
Kmarxianus_FIM1_5192
Kmarxianus_FIM1_5057
Kmarxianus_FIM1_3866
Kmarxianus_FIM1_3369
Kmarxianus_FIM1_1311
Kmarxianus_FIM1_1296
Kmarxianus_FIM1_1284
Kmarxianus_FIM1_4493
Kmarxianus_FIM1_4228
Kmarxianus_FIM1_2797
Kmarxianus_FIM1_2990
Kmarxianus_FIM1_3732
Kmarxianus_FIM1_3344
Kmarxianus_FIM1_2330
Kmarxianus_FIM1_1405
Kmarxianus_FIM1_4008
Kmarxianus_FIM1_4076
Kmarxianus_FIM1_2060
Kmarxianus_FIM1_4971
Kmarxianus_FIM1_5151
Kmarxianus_FIM1_4233
Kmarxianus_FIM1_2556
Kmarxianus_FIM1_3575
Kmarxianus_FIM1_546
Kmarxianus_FIM1_55
Kmarxianus_FIM1_4990
Kmarxianus_FIM1_1042
YAC-K5__Km1526
Kmarxianus_FIM1_609
Kmarxianus_FIM1_5150
Kmarxianus_FIM1_4424
Kmarxianus_FIM1_5146
Kmarxianus_FIM1_3729
Kmarxianus_FIM1_3730
Kmarxianus_FIM1_4126
Kmarxianus_FIM1_2501
Kmarxianus_FIM1_4365
Kmarxianus_FIM1_389
Kmarxianus_FIM1_269
Kmarxianus_FIM1_4169
Kmarxianus_FIM1_4439
Kmarxianus_FIM1_268
Kmarxianus_FIM1_1852
Kmarxianus_FIM1_1881
Kmarxianus_FIM1_5156
Kmarxianus_FIM1_5071
Kmarxianus_FIM1_734
Kmarxianus_FIM1_600
Kmarxianus_FIM1_4405
Kmarxianus_FIM1_4475
Kmarxianus_FIM1_1545
Kmarxianus_FIM1_1764
Kmarxianus_FIM1_1635
Kmarxianus_FIM1_1004
Kmarxianus_FIM1_211
Kmarxianus_FIM1_4519
Kmarxianus_FIM1_3328
Kmarxianus_FIM1_2217
Kmarxianus_FIM1_1938
Kmarxianus_FIM1_4276
Kmarxianus_FIM1_461
Kmarxianus_FIM1_1194
Kmarxianus_FIM1_4155
Kmarxianus_FIM1_4599
Kmarxianus_FIM1_1496
Kmarxianus_FIM1_1822
Kmarxianus_FIM1_374
Kmarxianus_FIM1_2307
Kmarxianus_FIM1_2233
Kmarxianus_FIM1_4376
Kmarxianus_FIM1_2089
Kmarxianus_FIM1_1726
Kmarxianus_FIM1_1514
Kmarxianus_FIM1_2140
Kmarxianus_FIM1_4227
Kmarxianus_FIM1_1054
Kmarxianus_FIM1_3772
Kmarxianus_FIM1_2966
Kmarxianus_FIM1_4219
Kmarxianus_FIM1_531
Kmarxianus_FIM1_3228
Kmarxianus_FIM1_840
Kmarxianus_FIM1_3052
Kmarxianus_FIM1_1063
Kmarxianus_FIM1_1490
Kmarxianus_FIM1_1740
Kmarxianus_FIM1_135
Kmarxianus_FIM1_2355
Kmarxianus_FIM1_1504
Kmarxianus_FIM1_1623
Kmarxianus_FIM1_493
Kmarxianus_FIM1_490
Kmarxianus_FIM1_1105
Kmarxianus_FIM1_398
Kmarxianus_FIM1_32
Kmarxianus_FIM1_589
Kmarxianus_FIM1_78
Kmarxianus_FIM1_3742
Kmarxianus_FIM1_3583
Kmarxianus_FIM1_5105
Kmarxianus_FIM1_3531
Kmarxianus_FIM1_2388
Kmarxianus_FIM1_2310
Kmarxianus_FIM1_4007
Kmarxianus_FIM1_691
Kmarxianus_FIM1_1482
Kmarxianus_FIM1_4186
Kmarxianus_FIM1_4260
Kmarxianus_FIM1_1246
Kmarxianus_FIM1_3119
Kmarxianus_FIM1_1073
Kmarxianus_FIM1_2469
Kmarxianus_FIM1_3660
Kmarxianus_FIM1_1524
Kmarxianus_FIM1_2810
Kmarxianus_FIM1_3261
Kmarxianus_FIM1_4249
Kmarxianus_FIM1_1103
Kmarxianus_FIM1_4575
Kmarxianus_FIM1_2129
Kmarxianus_FIM1_1730
Kmarxianus_FIM1_686
Kmarxianus_FIM1_4074
Kmarxianus_FIM1_4593
Kmarxianus_FIM1_3779
Kmarxianus_FIM1_516
Kmarxianus_FIM1_4991
Kmarxianus_FIM1_2806
Kmarxianus_FIM1_896
Kmarxianus_FIM1_2165
Kmarxianus_FIM1_623
Kmarxianus_FIM1_196
Kmarxianus_FIM1_2323
Kmarxianus_FIM1_2422
Kmarxianus_FIM1_149
Kmarxianus_FIM1_3440
Kmarxianus_FIM1_3783
Kmarxianus_FIM1_4706
Kmarxianus_FIM1_405
Kmarxianus_FIM1_4629
Kmarxianus_FIM1_1215
Kmarxianus_FIM1_114
Kmarxianus_FIM1_1186
Kmarxianus_FIM1_5115
Kmarxianus_FIM1_242
Kmarxianus_FIM1_4895
YAC-K5__Km4358
Kmarxianus_FIM1_2917
Kmarxianus_FIM1_2221
Kmarxianus_FIM1_2529
Kmarxianus_FIM1_2197
Kmarxianus_FIM1_2647
Kmarxianus_FIM1_4188
Kmarxianus_FIM1_4536
Kmarxianus_FIM1_449
Kmarxianus_FIM1_1896
Kmarxianus_FIM1_2829
Kmarxianus_FIM1_4474
Kmarxianus_FIM1_474
Kmarxianus_FIM1_210
Kmarxianus_FIM1_5015
Kmarxianus_FIM1_1466
Kmarxianus_FIM1_3889
Kmarxianus_FIM1_5159
Kmarxianus_FIM1_2414
Kmarxianus_FIM1_4479
Kmarxianus_FIM1_3199
Kmarxianus_FIM1_1661
Kmarxianus_FIM1_1662
Kmarxianus_FIM1_1663
Kmarxianus_FIM1_4515
Kmarxianus_FIM1_391
Kmarxianus_FIM1_4616
Kmarxianus_FIM1_1468
Kmarxianus_FIM1_126
Kmarxianus_FIM1_4333
Kmarxianus_FIM1_2839
Kmarxianus_FIM1_4236
Kmarxianus_FIM1_22
Kmarxianus_FIM1_4674
Kmarxianus_FIM1_2573
Kmarxianus_FIM1_42
Kmarxianus_FIM1_3696
Kmarxianus_FIM1_1423
Kmarxianus_FIM1_579
Kmarxianus_FIM1_2857
Kmarxianus_FIM1_4217
Kmarxianus_FIM1_3532
Kmarxianus_FIM1_4471
Kmarxianus_FIM1_435
Kmarxianus_FIM1_4652
Kmarxianus_FIM1_4223
Kmarxianus_FIM1_1862
Kmarxianus_FIM1_921
Kmarxianus_FIM1_3242
Kmarxianus_FIM1_4150
Kmarxianus_FIM1_1522
Kmarxianus_FIM1_2773
Kmarxianus_FIM1_4640
Kmarxianus_FIM1_2105
Kmarxianus_FIM1_1384
Kmarxianus_FIM1_4885
Kmarxianus_FIM1_4571
Kmarxianus_FIM1_3375
Kmarxianus_FIM1_4239
Kmarxianus_FIM1_2478
Kmarxianus_FIM1_344
Kmarxianus_FIM1_3801
Kmarxianus_FIM1_3128
Kmarxianus_FIM1_5048
Kmarxianus_FIM1_4979
Kmarxianus_FIM1_636
Kmarxianus_FIM1_2972
Kmarxianus_FIM1_4472
Kmarxianus_FIM1_4998
Kmarxianus_FIM1_2400
Kmarxianus_FIM1_2138
Kmarxianus_FIM1_3798
Kmarxianus_FIM1_312
Kmarxianus_FIM1_1512
Kmarxianus_FIM1_742
Kmarxianus_FIM1_2712
Kmarxianus_FIM1_1128
Kmarxianus_FIM1_3720
Kmarxianus_FIM1_3073
Kmarxianus_FIM1_4447
Kmarxianus_FIM1_778
Kmarxianus_FIM1_4222
Kmarxianus_FIM1_530
Kmarxianus_FIM1_4454
Kmarxianus_FIM1_889
Kmarxianus_FIM1_317
Kmarxianus_FIM1_351
Kmarxianus_FIM1_4036
Kmarxianus_FIM1_3668
Kmarxianus_FIM1_453
Kmarxianus_FIM1_1768
Kmarxianus_FIM1_1879
Kmarxianus_FIM1_165
Kmarxianus_FIM1_2296
Kmarxianus_FIM1_2320
Kmarxianus_FIM1_5130
Kmarxianus_FIM1_2116
Kmarxianus_FIM1_4477
Kmarxianus_FIM1_1341
Kmarxianus_FIM1_5126
Kmarxianus_FIM1_1926
Kmarxianus_FIM1_4250
Kmarxianus_FIM1_3032
Kmarxianus_FIM1_1167
Kmarxianus_FIM1_1745
Kmarxianus_FIM1_360
Kmarxianus_FIM1_1835
Kmarxianus_FIM1_4053
Kmarxianus_FIM1_4187
Kmarxianus_FIM1_3294
Kmarxianus_FIM1_4552
Kmarxianus_FIM1_2744
Kmarxianus_FIM1_3254
Kmarxianus_FIM1_177
Kmarxianus_FIM1_3709
Kmarxianus_FIM1_4619
Kmarxianus_FIM1_2109
Kmarxianus_FIM1_168
Kmarxianus_FIM1_2390
Kmarxianus_FIM1_4284
Kmarxianus_FIM1_4339
Kmarxianus_FIM1_4265
Kmarxianus_FIM1_2412
Kmarxianus_FIM1_1365
Kmarxianus_FIM1_387
Kmarxianus_FIM1_972
Kmarxianus_FIM1_2785
Kmarxianus_FIM1_3915
Kmarxianus_FIM1_747
Kmarxianus_FIM1_4218
Kmarxianus_FIM1_2883
Kmarxianus_FIM1_4808
Kmarxianus_FIM1_5116
Kmarxianus_FIM1_4526
Kmarxianus_FIM1_792
Kmarxianus_FIM1_207
Kmarxianus_FIM1_3897
Kmarxianus_FIM1_5161
Kmarxianus_FIM1_3578
Kmarxianus_FIM1_3336
Kmarxianus_FIM1_122
Kmarxianus_FIM1_5181
Kmarxianus_FIM1_4420
Kmarxianus_FIM1_3332
Kmarxianus_FIM1_3652
Kmarxianus_FIM1_1418
Kmarxianus_FIM1_2181
Kmarxianus_FIM1_3500
Kmarxianus_FIM1_4622
Kmarxianus_FIM1_649
Kmarxianus_FIM1_1846
Kmarxianus_FIM1_5103
Kmarxianus_FIM1_3025
Kmarxianus_FIM1_2342
Kmarxianus_FIM1_5033
Kmarxianus_FIM1_1263
Kmarxianus_FIM1_3409
Kmarxianus_FIM1_2574
Kmarxianus_FIM1_1453
Kmarxianus_FIM1_1275
Kmarxianus_FIM1_1122
Kmarxianus_FIM1_3408
Kmarxianus_FIM1_217
Kmarxianus_FIM1_1728
Kmarxianus_FIM1_3053
Kmarxianus_FIM1_1090
Kmarxianus_FIM1_2188
Kmarxianus_FIM1_2734
Kmarxianus_FIM1_825
Kmarxianus_FIM1_1625
Kmarxianus_FIM1_1613
Kmarxianus_FIM1_2402
Kmarxianus_FIM1_1851
Kmarxianus_FIM1_964
Kmarxianus_FIM1_1624
Kmarxianus_FIM1_1820
Kmarxianus_FIM1_4502
Kmarxianus_FIM1_2401
Kmarxianus_FIM1_1465
Kmarxianus_FIM1_1772
Kmarxianus_FIM1_3626
Kmarxianus_FIM1_4426
Kmarxianus_FIM1_1795
Kmarxianus_FIM1_5087
Kmarxianus_FIM1_2546
Kmarxianus_FIM1_3039
Kmarxianus_FIM1_270
Kmarxianus_FIM1_2627
Kmarxianus_FIM1_5208
Kmarxianus_FIM1_499
Kmarxianus_FIM1_3226
Kmarxianus_FIM1_1051
Kmarxianus_FIM1_650
Kmarxianus_FIM1_3777
Kmarxianus_FIM1_5134
Kmarxianus_FIM1_3078
Kmarxianus_FIM1_3507
Kmarxianus_FIM1_1811
Kmarxianus_FIM1_4840
Kmarxianus_FIM1_45
Kmarxianus_FIM1_799
Kmarxianus_FIM1_3908
Kmarxianus_FIM1_1573
Kmarxianus_FIM1_4272
Kmarxianus_FIM1_2695
Kmarxianus_FIM1_5078
Kmarxianus_FIM1_3892
Kmarxianus_FIM1_2645
Kmarxianus_FIM1_3184
Kmarxianus_FIM1_5082
Kmarxianus_FIM1_1508
Kmarxianus_FIM1_4478
Kmarxianus_FIM1_5157
Kmarxianus_FIM1_2646
Kmarxianus_FIM1_1950
Kmarxianus_FIM1_3549
Kmarxianus_FIM1_2976
Kmarxianus_FIM1_789
Kmarxianus_FIM1_1574
Kmarxianus_FIM1_4280
Kmarxianus_FIM1_4404
Kmarxianus_FIM1_487
Kmarxianus_FIM1_3829
Kmarxianus_FIM1_2173
Kmarxianus_FIM1_3669
Kmarxianus_FIM1_2266
Kmarxianus_FIM1_4367
Kmarxianus_FIM1_1534
Kmarxianus_FIM1_685
Kmarxianus_FIM1_2745
Kmarxianus_FIM1_5038
Kmarxianus_FIM1_1165
Kmarxianus_FIM1_4592
Kmarxianus_FIM1_3506
Kmarxianus_FIM1_4569
Kmarxianus_FIM1_4759
Kmarxianus_FIM1_4149
Kmarxianus_FIM1_881
Kmarxianus_FIM1_1416
Kmarxianus_FIM1_3432
Kmarxianus_FIM1_241
Kmarxianus_FIM1_3600
Kmarxianus_FIM1_3675
Kmarxianus_FIM1_697
Kmarxianus_FIM1_2186
Kmarxianus_FIM1_2391
Kmarxianus_FIM1_865
Kmarxianus_FIM1_564
Kmarxianus_FIM1_3345
Kmarxianus_FIM1_1645
Kmarxianus_FIM1_4861
Kmarxianus_FIM1_1603
Kmarxianus_FIM1_890
Kmarxianus_FIM1_1013
Kmarxianus_FIM1_4773
Kmarxianus_FIM1_4774
Kmarxianus_FIM1_4775
Kmarxianus_FIM1_1897
Kmarxianus_FIM1_2854
Kmarxianus_FIM1_641
Kmarxianus_FIM1_4540
Kmarxianus_FIM1_5049
Kmarxianus_FIM1_1599
Kmarxianus_FIM1_502
Kmarxianus_FIM1_961
Kmarxianus_FIM1_2189
Kmarxianus_FIM1_60
Kmarxianus_FIM1_1144
Kmarxianus_FIM1_908
Kmarxianus_FIM1_2360
Kmarxianus_FIM1_2641
Kmarxianus_FIM1_2361
Kmarxianus_FIM1_4744
Kmarxianus_FIM1_5162
Kmarxianus_FIM1_2393
Kmarxianus_FIM1_1643
Kmarxianus_FIM1_501
Kmarxianus_FIM1_225
Kmarxianus_FIM1_4615
Kmarxianus_FIM1_4741
Kmarxianus_FIM1_1357
Kmarxianus_FIM1_2405
Kmarxianus_FIM1_3486
Kmarxianus_FIM1_1485
Kmarxianus_FIM1_1988
Kmarxianus_FIM1_5135
Kmarxianus_FIM1_4215
Kmarxianus_FIM1_4721
Kmarxianus_FIM1_3874
Kmarxianus_FIM1_3827
Kmarxianus_FIM1_4167
Kmarxianus_FIM1_2601
Kmarxianus_FIM1_3965
Kmarxianus_FIM1_403
Kmarxianus_FIM1_4828
Kmarxianus_FIM1_4559
Kmarxianus_FIM1_2747
Kmarxianus_FIM1_106
Kmarxianus_FIM1_3505
Kmarxianus_FIM1_3172
Kmarxianus_FIM1_1266
Kmarxianus_FIM1_2295
Kmarxianus_FIM1_2746
Kmarxianus_FIM1_1460
Kmarxianus_FIM1_3923
Kmarxianus_FIM1_4539
Kmarxianus_FIM1_4676
Kmarxianus_FIM1_4135
Kmarxianus_FIM1_4283
Kmarxianus_FIM1_5074
Kmarxianus_FIM1_2375
Kmarxianus_FIM1_3762
Kmarxianus_FIM1_1199
Kmarxianus_FIM1_4292
Kmarxianus_FIM1_2949
Kmarxianus_FIM1_3761
Kmarxianus_FIM1_4214
Kmarxianus_FIM1_3974
Kmarxianus_FIM1_2101
Kmarxianus_FIM1_2955
Kmarxianus_FIM1_909
Kmarxianus_FIM1_2007
Kmarxianus_FIM1_444
Kmarxianus_FIM1_3862
Kmarxianus_FIM1_77
Kmarxianus_FIM1_1634
Kmarxianus_FIM1_433
Kmarxianus_FIM1_4100
Kmarxianus_FIM1_656
Kmarxianus_FIM1_4699
Kmarxianus_FIM1_667
Kmarxianus_FIM1_776
Kmarxianus_FIM1_3927
Kmarxianus_FIM1_2211
Kmarxianus_FIM1_2870
Kmarxianus_FIM1_2474
Kmarxianus_FIM1_3069
Kmarxianus_FIM1_1318
Kmarxianus_FIM1_3554
Kmarxianus_FIM1_2514
Kmarxianus_FIM1_1066
Kmarxianus_FIM1_1117
Kmarxianus_FIM1_3989
Kmarxianus_FIM1_3800
Kmarxianus_FIM1_1520
Kmarxianus_FIM1_5018
Kmarxianus_FIM1_306
Kmarxianus_FIM1_3952
Kmarxianus_FIM1_5189
Kmarxianus_FIM1_587
Kmarxianus_FIM1_568
Kmarxianus_FIM1_1499
Kmarxianus_FIM1_4216
Kmarxianus_FIM1_1535
Kmarxianus_FIM1_1905
Kmarxianus_FIM1_3526
Kmarxianus_FIM1_1245
Kmarxianus_FIM1_3560
Kmarxianus_FIM1_182
Kmarxianus_FIM1_1509
Kmarxianus_FIM1_1825
Kmarxianus_FIM1_855
Kmarxianus_FIM1_884
Kmarxianus_FIM1_15
Kmarxianus_FIM1_702
Kmarxianus_FIM1_3967
Kmarxianus_FIM1_2801
Kmarxianus_FIM1_4364
Kmarxianus_FIM1_3539
Kmarxianus_FIM1_1821
Kmarxianus_FIM1_275
Kmarxianus_FIM1_4929
Kmarxianus_FIM1_2623
Kmarxianus_FIM1_3825
Kmarxianus_FIM1_4290
Kmarxianus_FIM1_100
Kmarxianus_FIM1_3205
Kmarxianus_FIM1_4646
Kmarxianus_FIM1_2293
Kmarxianus_FIM1_1595
Kmarxianus_FIM1_2164
Kmarxianus_FIM1_2404
Kmarxianus_FIM1_4118
Kmarxianus_FIM1_1907
Kmarxianus_FIM1_2160
Kmarxianus_FIM1_243
Kmarxianus_FIM1_916
Kmarxianus_FIM1_46
Kmarxianus_FIM1_3878
Kmarxianus_FIM1_4648
Kmarxianus_FIM1_2034
Kmarxianus_FIM1_3951
Kmarxianus_FIM1_3529
Kmarxianus_FIM1_869
Kmarxianus_FIM1_1924
Kmarxianus_FIM1_3250
Kmarxianus_FIM1_3548
Kmarxianus_FIM1_4820
Kmarxianus_FIM1_1474
Kmarxianus_FIM1_2051
Kmarxianus_FIM1_4208
Kmarxianus_FIM1_4671
Kmarxianus_FIM1_3257
Kmarxianus_FIM1_3962
Kmarxianus_FIM1_1898
Kmarxianus_FIM1_4886
Kmarxianus_FIM1_2526
Kmarxianus_FIM1_4806
Kmarxianus_FIM1_2022
Kmarxianus_FIM1_2722
Kmarxianus_FIM1_4092
Kmarxianus_FIM1_3018
Kmarxianus_FIM1_3301
Kmarxianus_FIM1_402
Kmarxianus_FIM1_1239
Kmarxianus_FIM1_4681
Kmarxianus_FIM1_3785
Kmarxianus_FIM1_2150
Kmarxianus_FIM1_1352
Kmarxianus_FIM1_315
Kmarxianus_FIM1_2740
Kmarxianus_FIM1_4987
Kmarxianus_FIM1_664
Kmarxianus_FIM1_1197
Kmarxianus_FIM1_4506
Kmarxianus_FIM1_1033
Kmarxianus_FIM1_598
Kmarxianus_FIM1_1150
Kmarxianus_FIM1_3939
Kmarxianus_FIM1_5085
Kmarxianus_FIM1_2166
Kmarxianus_FIM1_3791
Kmarxianus_FIM1_4672
Kmarxianus_FIM1_2102
Kmarxianus_FIM1_4209
Kmarxianus_FIM1_4220
Kmarxianus_FIM1_1254
Kmarxianus_FIM1_4427
Kmarxianus_FIM1_613
Kmarxianus_FIM1_175
Kmarxianus_FIM1_4259
Kmarxianus_FIM1_3418
Kmarxianus_FIM1_2286
Kmarxianus_FIM1_1074
Kmarxianus_FIM1_43
Kmarxianus_FIM1_558
Kmarxianus_FIM1_1289
Kmarxianus_FIM1_556
Kmarxianus_FIM1_2240
Kmarxianus_FIM1_3241
Kmarxianus_FIM1_288
Kmarxianus_FIM1_659
Kmarxianus_FIM1_3760
Kmarxianus_FIM1_5185
Kmarxianus_FIM1_3896
Kmarxianus_FIM1_945
Kmarxianus_FIM1_5136
Kmarxianus_FIM1_1408
Kmarxianus_FIM1_174
Kmarxianus_FIM1_762
Kmarxianus_FIM1_2947
Kmarxianus_FIM1_2350
Kmarxianus_FIM1_1602
Kmarxianus_FIM1_2086
Kmarxianus_FIM1_1492
Kmarxianus_FIM1_2539
Kmarxianus_FIM1_93
Kmarxianus_FIM1_2525
Kmarxianus_FIM1_3935
Kmarxianus_FIM1_4908
Kmarxianus_FIM1_1738
Kmarxianus_FIM1_4688
Kmarxianus_FIM1_5110
Kmarxianus_FIM1_3535
Kmarxianus_FIM1_987
Kmarxianus_FIM1_988
Kmarxianus_FIM1_171
Kmarxianus_FIM1_3644
Kmarxianus_FIM1_2965
Kmarxianus_FIM1_4992
Kmarxianus_FIM1_3934
Kmarxianus_FIM1_3249
Kmarxianus_FIM1_4760
Kmarxianus_FIM1_2941
Kmarxianus_FIM1_3790
Kmarxianus_FIM1_885
Kmarxianus_FIM1_696
Kmarxianus_FIM1_2789
Kmarxianus_FIM1_4043
Kmarxianus_FIM1_238
Kmarxianus_FIM1_2978
Kmarxianus_FIM1_4966
Kmarxianus_FIM1_500
Kmarxianus_FIM1_1415
Kmarxianus_FIM1_4270
Kmarxianus_FIM1_4982
Kmarxianus_FIM1_4183
Kmarxianus_FIM1_4213
Kmarxianus_FIM1_3857
Kmarxianus_FIM1_3389
Kmarxianus_FIM1_4581
Kmarxianus_FIM1_3283
Kmarxianus_FIM1_4244
Kmarxianus_FIM1_4524
Kmarxianus_FIM1_2238
Kmarxianus_FIM1_4255
Kmarxianus_FIM1_4132
Kmarxianus_FIM1_2245
Kmarxianus_FIM1_5182
Kmarxianus_FIM1_5081
Kmarxianus_FIM1_3161
Kmarxianus_FIM1_4988
Kmarxianus_FIM1_3904
Kmarxianus_FIM1_4123
Kmarxianus_FIM1_1045
Kmarxianus_FIM1_4851
Kmarxianus_FIM1_5012
Kmarxianus_FIM1_2053
Kmarxianus_FIM1_4159
Kmarxianus_FIM1_605
Kmarxianus_FIM1_1895
Kmarxianus_FIM1_1235
Kmarxianus_FIM1_1610
Kmarxianus_FIM1_3916
Kmarxianus_FIM1_895
Kmarxianus_FIM1_2184
Kmarxianus_FIM1_4647
Kmarxianus_FIM1_1510
Kmarxianus_FIM1_4576
Kmarxianus_FIM1_3552
Kmarxianus_FIM1_1447
Kmarxianus_FIM1_4195
Kmarxianus_FIM1_1420
Kmarxianus_FIM1_4673
Kmarxianus_FIM1_4111
Kmarxianus_FIM1_4930
Kmarxianus_FIM1_4058
Kmarxianus_FIM1_44
Kmarxianus_FIM1_3490
Kmarxianus_FIM1_4066
Kmarxianus_FIM1_1330
Kmarxianus_FIM1_1655
Kmarxianus_FIM1_4110
Kmarxianus_FIM1_2782
Kmarxianus_FIM1_1906
Kmarxianus_FIM1_2141
Kmarxianus_FIM1_2415
Kmarxianus_FIM1_2600
Kmarxianus_FIM1_882
Kmarxianus_FIM1_3407
Kmarxianus_FIM1_3509
Kmarxianus_FIM1_3360
Kmarxianus_FIM1_3776
Kmarxianus_FIM1_2392
Kmarxianus_FIM1_4056
Kmarxianus_FIM1_1874
Kmarxianus_FIM1_3757
Kmarxianus_FIM1_1641
Kmarxianus_FIM1_2542
Kmarxianus_FIM1_4175
Kmarxianus_FIM1_888
Kmarxianus_FIM1_4598
Kmarxianus_FIM1_554
Kmarxianus_FIM1_4360
Kmarxianus_FIM1_4271
Kmarxianus_FIM1_4909
Kmarxianus_FIM1_2464
Kmarxianus_FIM1_2807
Kmarxianus_FIM1_3015
Kmarxianus_FIM1_108
Kmarxianus_FIM1_4294
Kmarxianus_FIM1_2259
Kmarxianus_FIM1_1888
Kmarxianus_FIM1_2275
Kmarxianus_FIM1_1779
Kmarxianus_FIM1_588
Kmarxianus_FIM1_4455
Kmarxianus_FIM1_4203
Kmarxianus_FIM1_1735
Kmarxianus_FIM1_1858
Kmarxianus_FIM1_429
Kmarxianus_FIM1_4068
Kmarxianus_FIM1_639
Kmarxianus_FIM1_4396
Kmarxianus_FIM1_2709
Kmarxianus_FIM1_4004
Kmarxianus_FIM1_353
Kmarxianus_FIM1_2050
Kmarxianus_FIM1_259
Kmarxianus_FIM1_3834
Kmarxianus_FIM1_1507
Kmarxianus_FIM1_5067
Kmarxianus_FIM1_1306
Kmarxianus_FIM1_3836
Kmarxianus_FIM1_2580
Kmarxianus_FIM1_5017
Kmarxianus_FIM1_2098
Kmarxianus_FIM1_3875
Kmarxianus_FIM1_1823
Kmarxianus_FIM1_4122
Kmarxianus_FIM1_4602
Kmarxianus_FIM1_2091
Kmarxianus_FIM1_4200
Kmarxianus_FIM1_4201
Kmarxianus_FIM1_4202
Kmarxianus_FIM1_1081
Kmarxianus_FIM1_4031
Kmarxianus_FIM1_937
Kmarxianus_FIM1_620
Kmarxianus_FIM1_1582
Kmarxianus_FIM1_4577
Kmarxianus_FIM1_2823
Kmarxianus_FIM1_3852
Kmarxianus_FIM1_4354
Kmarxianus_FIM1_494
Kmarxianus_FIM1_1476
Kmarxianus_FIM1_4624
Kmarxianus_FIM1_4207
Kmarxianus_FIM1_5121
Kmarxianus_FIM1_4251
Kmarxianus_FIM1_4051
Kmarxianus_FIM1_4567
Kmarxianus_FIM1_1038
Kmarxianus_FIM1_3945
Kmarxianus_FIM1_1532
Kmarxianus_FIM1_1889
Kmarxianus_FIM1_3876
Kmarxianus_FIM1_4531
Kmarxianus_FIM1_107
Kmarxianus_FIM1_1987
Kmarxianus_FIM1_692
Kmarxianus_FIM1_3479
Kmarxianus_FIM1_1531
Kmarxianus_FIM1_4144
Kmarxianus_FIM1_1859
Kmarxianus_FIM1_1280
Kmarxianus_FIM1_4432
Kmarxianus_FIM1_812
Kmarxianus_FIM1_4193
Kmarxianus_FIM1_1192
Kmarxianus_FIM1_17
Kmarxianus_FIM1_3487
Kmarxianus_FIM1_3315
Kmarxianus_FIM1_123
Kmarxianus_FIM1_1351
Kmarxianus_FIM1_4278
Kmarxianus_FIM1_4042
Kmarxianus_FIM1_3046
Kmarxianus_FIM1_3810
Kmarxianus_FIM1_4238
Kmarxianus_FIM1_3165
Kmarxianus_FIM1_3739
Kmarxianus_FIM1_1767
Kmarxianus_FIM1_5099
Kmarxianus_FIM1_172
Kmarxianus_FIM1_1110
Kmarxianus_FIM1_877
Kmarxianus_FIM1_4557
Kmarxianus_FIM1_1914
YAC-K5__Km225
Kmarxianus_FIM1_342
Kmarxianus_FIM1_4154
Kmarxianus_FIM1_4160
Kmarxianus_FIM1_3911
Kmarxianus_FIM1_4109
Kmarxianus_FIM1_4597
Kmarxianus_FIM1_3881
Kmarxianus_FIM1_3954
Kmarxianus_FIM1_2964
Kmarxianus_FIM1_3910
Kmarxianus_FIM1_3758
Kmarxianus_FIM1_3544
Kmarxianus_FIM1_4234
Kmarxianus_FIM1_1383
Kmarxianus_FIM1_3867
Kmarxianus_FIM1_3737
Kmarxianus_FIM1_1839
Kmarxianus_FIM1_1844
Kmarxianus_FIM1_2891
Kmarxianus_FIM1_4642
Kmarxianus_FIM1_3856
Kmarxianus_FIM1_4837
Kmarxianus_FIM1_2120
Kmarxianus_FIM1_2292
Kmarxianus_FIM1_4129
Kmarxianus_FIM1_3238
Kmarxianus_FIM1_4096
Kmarxianus_FIM1_3855
Kmarxianus_FIM1_221
Kmarxianus_FIM1_4252
Kmarxianus_FIM1_1947
Kmarxianus_FIM1_2075
Kmarxianus_FIM1_510
Kmarxianus_FIM1_4057
Kmarxianus_FIM1_3979
Kmarxianus_FIM1_4190
Kmarxianus_FIM1_966
Kmarxianus_FIM1_3933
Kmarxianus_FIM1_3784
Kmarxianus_FIM1_1978
Kmarxianus_FIM1_3371
Kmarxianus_FIM1_4016
Kmarxianus_FIM1_3880
Kmarxianus_FIM1_4136
Kmarxianus_FIM1_3370
Kmarxianus_FIM1_495
Kmarxianus_FIM1_5209
Kmarxianus_FIM1_1880
Kmarxianus_FIM1_3536
Kmarxianus_FIM1_4105
Kmarxianus_FIM1_3984
Kmarxianus_FIM1_3511
Kmarxianus_FIM1_1098
Kmarxianus_FIM1_3355
Kmarxianus_FIM1_4562
Kmarxianus_FIM1_2139
Kmarxianus_FIM1_3966
Kmarxianus_FIM1_392
Kmarxianus_FIM1_4402
Kmarxianus_FIM1_4000
Kmarxianus_FIM1_4176
Kmarxianus_FIM1_4147
Kmarxianus_FIM1_3988
Kmarxianus_FIM1_4912
Kmarxianus_FIM1_3066
Kmarxianus_FIM1_717
Kmarxianus_FIM1_3828
Kmarxianus_FIM1_1748
Kmarxianus_FIM1_4221
Kmarxianus_FIM1_4687
Kmarxianus_FIM1_477
Kmarxianus_FIM1_4134
Kmarxianus_FIM1_1721
Kmarxianus_FIM1_3551
Kmarxianus_FIM1_4778
Kmarxianus_FIM1_3999
Kmarxianus_FIM1_1691
Kmarxianus_FIM1_1261
Kmarxianus_FIM1_2725
Kmarxianus_FIM1_4776
Kmarxianus_FIM1_4857
Kmarxianus_FIM1_1502
Kmarxianus_FIM1_3131
Kmarxianus_FIM1_1722
YAC-K5__ARS1
YAC-P7__ARS1
YAC-P7__AmpR
YAC-K5__TRP1
Kmarxianus_FIM1_4162
YAC-K5__HIS3
YAC-P7__PP30338
YAC-P7__PP110160
YAC-P7__PP40844
YAC-P7__PP130125
YAC-P7__PP110011
YAC-P7__PP40991
YAC-P7__PP31167
